# Integration of scHi-C and scRNA-seq data defines distinct 3D-regulated and biological-context dependent cell subpopulations

**DOI:** 10.1101/2023.09.29.560193

**Authors:** Yufan Zhou, Tian Li, Lavanya Choppavarapu, Victor X. Jin

**Author notes:** Correspondence (V.X.J).

## Abstract

An integration of 3D chromatin structure and gene expression at single-cell resolution has yet been demonstrated. Here, we develop a computational method, a multiomic data integration (MUDI) algorithm, which integrates scHi-C and scRNA-seq data to precisely define the 3D-regulated and biological-context dependent cell subpopulations or topologically integrated subpopulations (TISPs). We demonstrate its algorithmic utility on the publicly available and newly generated scHi-C and scRNA-seq data. We then test and apply MUDI in a breast cancer cell model system to demonstrate its biological-context dependent utility. We found the newly defined topologically conserved associating domain (CAD) is the characteristic single-cell 3D chromatin structure and better characterizes chromatin domains in single-cell resolution. We further identify 20 TISPs uniquely characterizing 3D-regulated breast cancer cellular states. We reveal two of TISPs are remarkably resemble to high cycling breast cancer persister cells and chromatin modifying enzymes might be functional regulators to drive the alteration of the 3D chromatin structures. Our comprehensive integration of scHi-C and scRNA-seq data in cancer cells at single-cell resolution provides mechanistic insights into 3D-regulated heterogeneity of developing drug-tolerant cancer cells.
