## Supplementary material for "Integration of scHi-C and scRNA-seq data defines distinct 3D-regulated and biological-context dependent cell subpopulations": Suppl. Table S1

### Sheet: Sheet1
Extended Table 1. Reads of single cell Hi-C data
Cell label	Cell type	Raw reads	Uniquely mapped reads	Valid pairs	cis interaction	trans interaction	cis-to-trans ratio
A001	MCF7	69316760	45295800	2703411	2459837	243574	10.0989
A002	MCF7	54822705	41259696	2869915	2648602	221313	11.9677
A003	MCF7	59461250	33121039	1786706	1569203	217503	7.21463
A004	MCF7	61380716	44426580	2145348	1968327	177021	11.1192
A005	MCF7	56083811	30529265	727815	567462	160353	3.53883
A006	MCF7	66988124	47429565	2247302	1552187	695115	2.23299
A007	MCF7	65975300	48797164	1715252	1445773	269479	5.36507
A008	MCF7	54886615	20912799	820675	581034	239641	2.4246
A009	MCF7	42672655	32069582	1244858	1101455	143403	7.68084
A010	MCF7	57334452	41342660	1936101	1667058	269043	6.19625
A011	MCF7	56755689	36706653	1773034	1406368	366666	3.83556
A012	MCF7	52644686	39415424	1901469	1761126	140343	12.5487
A013	MCF7	72935912	55639924	2130612	1824172	306440	5.95279
A014	MCF7	494679	347360	36152	33365	2787	11.9717
A015	MCF7	77677874	55728003	3291954	2814976	476978	5.90169
A016	MCF7	70318336	36601829	1725558	1361267	364291	3.73676
A017	MCF7TR	59647091	46388330	1177415	919973	257442	3.57352
A018	MCF7TR	72566986	31192556	840278	545198	295080	1.84763
A019	MCF7TR	61694650	41188464	886896	692061	194835	3.55204
A020	MCF7TR	65324899	43476049	964547	791237	173310	4.56544
A021	MCF7TR	59094717	18672820	584873	487260	97613	4.99175
A022	MCF7TR	69852435	43363994	2564142	1766303	797839	2.21386
A023	MCF7TR	61521358	43276752	2767512	2226765	540747	4.11794
A024	MCF7TR	55635243	35127359	3240596	1888433	1352163	1.3966
A025	MCF7TR	67885063	50596537	1074698	918313	156385	5.87213
A026	MCF7TR	73624848	44070741	2835466	2155737	679729	3.17147
A027	MCF7TR	68338587	38108297	1710557	934334	776223	1.20369
A028	MCF7TR	65603002	48943107	2068767	1467299	601468	2.43953
A029	MCF7TR	64142552	48219161	771800	583954	187846	3.10868
A030	MCF7TR	68797806	48400006	2952007	1731862	1220145	1.41939
A031	MCF7TR	54760535	39880059	2439575	1941146	498429	3.89453
A032	MCF7TR	63636563	43599974	1964528	1649775	314753	5.24149
A033	MCF7	25670207	2531831	216070	64418	151652	0.424775
A034	MCF7	24555123	3135332	148411	46286	102125	0.453229
A035	MCF7	18612730	2858630	215723	73856	141867	0.5206
A036	MCF7	29785351	3697848	436858	214986	221872	0.968964
A037	MCF7	19342337	2857711	227761	33618	194143	0.173161
A038	MCF7	18812992	2587506	244811	83285	161526	0.515614
A039	MCF7	13894874	2650626	52063	11086	40977	0.270542
A040	MCF7	27491962	4155055	403092	154879	248213	0.623976
A041	MCF7	66767750	20568384	261792	107219	154573	0.693646
A042	MCF7TR	41258986	1183321	193709	140585	53124	2.64636
A043	MCF7TR	18732111	2438711	12790	5791	6999	0.827404
A044	MCF7TR	30069611	2581091	250043	194309	55734	3.48636
A045	MCF7	13642476	1164963	126041	36275	89766	0.404106
A046	MCF7	20614762	3214823	272316	72201	200115	0.360798
A047	MCF7	20321548	1993298	245343	104731	140612	0.744823
A048	MCF7	32647211	7472049	390765	195996	194769	1.0063
A049	MCF7	21470829	3291769	234014	51940	182074	0.285269
A050	MCF7	35547489	6008368	312958	112922	200036	0.564508
A051	MCF7	19583970	2533724	199691	94284	105407	0.894476
A052	MCF7	31291060	7098479	294105	120064	174041	0.68986
A053	MCF7	37138715	5698762	345028	110331	234697	0.4701
A054	MCF7TR	45901802	3742016	154614	85630	68984	1.2413
A055	MCF7TR	35150809	2692977	126795	97682	29113	3.35527
A056	MCF7TR	31406755	2821669	309834	245550	64284	3.81977
A057	MCF7	17151383	2175772	124700	32224	92476	0.348458
A058	MCF7	30083464	4637769	171089	45793	125296	0.365479
A059	MCF7	20724840	1730355	272844	128247	144597	0.886927
A060	MCF7	30740491	3615892	437834	224665	213169	1.05393
A061	MCF7	20485440	2354043	214653	83490	131163	0.636536
A062	MCF7	28029109	2932606	362382	131518	230864	0.569677
A063	MCF7	34799243	8527323	388884	140492	248392	0.565606
A064	MCF7	21874385	3753569	149451	37225	112226	0.331697
A065	MCF7	45721214	11189177	286396	85001	201395	0.422061
A066	MCF7TR	32224451	3989042	126617	113416	13201	8.59147
A067	MCF7TR	49466975	3997720	189283	141850	47433	2.99053
A068	MCF7TR	31699866	3243522	239558	148849	90709	1.64095
A069	MCF7	9211512	519140	63225	27025	36200	0.746547
A070	MCF7	15926814	1380019	139188	71115	68073	1.04469
A071	MCF7	21328051	2473588	204685	61135	143550	0.425879
A072	MCF7	30737388	5560522	316949	153140	163809	0.934869
A073	MCF7	3650436	354578	39047	21292	17755	1.19921
A074	MCF7	21498157	2401288	184710	76915	107795	0.71353
A075	MCF7	21099364	2999023	204796	98393	106403	0.92472
A076	MCF7	19822430	2725198	219421	102984	116437	0.884461
A077	MCF7	46872211	9601128	667960	295222	372738	0.792036
A078	MCF7TR	57225684	11470532	192208	113996	78212	1.45753
A079	MCF7TR	32107145	610014	53603	28243	25360	1.11368
A080	MCF7TR	39173939	4821349	51466	28954	22512	1.28616
A081	MCF7	41073485	12715403	122594	27168	95426	0.284702
A082	MCF7	15620386	807630	134738	85566	49172	1.74014
A083	MCF7	21277183	2352016	210435	89725	120710	0.74331
A084	MCF7	23868002	3838211	214448	98206	116242	0.844841
A085	MCF7	23543306	4037939	266012	137010	129002	1.06208
A086	MCF7	21351307	3263434	286202	174338	111864	1.55848
A087	MCF7	15202150	1030692	121332	54208	67124	0.80758
A088	MCF7	24290029	4688118	112431	52748	59683	0.883803
A089	MCF7	36994923	3485979	436119	209906	226213	0.927913
A090	MCF7TR	74418172	11507833	685430	486078	199352	2.43829
A091	MCF7TR	45870500	4330475	238062	157935	80127	1.97106
A092	MCF7TR	17953592	350524	46882	34304	12578	2.7273
A093	MCF7	20973383	1548919	172368	77132	95236	0.809904
A094	MCF7	18978002	1842131	222368	105487	116881	0.902516
A095	MCF7	21915221	2586193	193524	108203	85321	1.26819
A096	MCF7	10677391	859193	82352	35020	47332	0.73988
A097	MCF7	20212034	2612627	141323	57816	83507	0.692349
A098	MCF7	14929962	1483689	201531	112685	88846	1.26832
A099	MCF7	21137691	2154161	359766	167385	192381	0.87007
A100	MCF7	16373081	3217814	103177	66881	36296	1.84265
A101	MCF7	30743172	3640622	279465	120035	159430	0.752901
A102	MCF7TR	49596365	4681880	299648	178453	121195	1.47245
A103	MCF7TR	30850951	1581244	208790	163552	45238	3.61537
A104	MCF7TR	33812290	2168279	62526	6900	55626	0.124043
A105	MCF7	18964664	1988432	213676	86888	126788	0.685301
A106	MCF7	18028338	1463747	171783	78122	93661	0.834093
A107	MCF7	12355670	1142729	206074	113526	92548	1.22667
A108	MCF7	8409645	782696	50712	12928	37784	0.342155
A109	MCF7	38362667	5325339	296734	95734	201000	0.476289
A110	MCF7	7560413	867646	51363	24147	27216	0.887235
A111	MCF7	30329195	3934144	195113	83879	111234	0.754077
A112	MCF7	6602732	590520	72167	27959	44208	0.632442
A113	MCF7	33491265	4187794	320280	97135	223145	0.4353
A114	MCF7TR	20133791	12347	1458	1199	259	4.62934
A115	MCF7TR	90380248	11709618	315131	218892	96239	2.27446
A116	MCF7TR	77813124	4748790	158127	10137	147990	0.0684979
A117	MCF7	15964272	899836	126781	60648	66133	0.917061
A118	MCF7	24703008	4374276	167535	110673	56862	1.94634
A119	MCF7	20383185	2546831	141822	55340	86482	0.639902
A120	MCF7	5601392	149402	5987	2431	3556	0.683633
A121	MCF7	17497759	1801533	215115	90583	124532	0.727387
A122	MCF7	12285673	577731	61706	17509	44197	0.396158
A123	MCF7	21223972	2999231	269787	148392	121395	1.22239
A124	MCF7	16504436	1424759	138855	60154	78701	0.764336
A125	MCF7	29975958	3907449	340359	91948	248411	0.370145
A126	MCF7TR	39331274	1465011	149797	138189	11608	11.9046
A127	MCF7TR	67958488	5036648	216141	186104	30037	6.19583
A128	MCF7	87365386	11641095	640836	301633	339203	0.88924
A129	MCF7M1	100450280	30946777	15442	8985	6457	1.39151
A130	MCF7M1	85486281	7513414	639499	633838	5661	111.966
A131	MCF7M1	21329074	2471042	757	687	70	9.81429
A132	MCF7M1	33587436	4456209	2104	1638	466	3.51502
A133	MCF7M1	67866447	6635322	283147	199976	83171	2.4044
A134	MCF7M1	80192335	18850967	649880	253763	396117	0.640626
A135	MCF7M1	47267940	3490414	11116	8175	2941	2.77967
A136	MCF7M1	24162280	3131628	1146587	1001905	144682	6.92488
A137	MCF7M1	38552417	3228663	449077	397696	51381	7.74014
A138	MCF7M1	35556915	2698840	21624	17905	3719	4.81447
A139	MCF7M1	41813303	5316509	424511	341552	82959	4.11712
A140	MCF7M1	93729008	24487000	24961	19212	5749	3.3418
A141	MCF7M1	95045345	14555530	415442	203916	211526	0.964023
A142	MCF7M1	84827576	8824300	3460	3152	308	10.2338
A143	MCF7M1	53693715	6918304	1213	1068	145	7.36552
A144	MCF7M1	23562945	3112019	4118	3644	474	7.68776
A145	MCF7M1	39749730	2953480	4436	2622	1814	1.44542
A146	MCF7M1	43507294	9713920	1199870	1070772	129098	8.29426
A147	MCF7M1	57461965	5678308	735032	583580	151452	3.85323
A148	MCF7M1	75650732	7075673	684265	607508	76757	7.91469
A149	MCF7M1	35482532	4395063	481523	411882	69641	5.91436
A150	MCF7M1	17822653	2564102	573145	524571	48574	10.7994
A151	MCF7M1	51496472	8189247	586627	529331	57296	9.23853
A152	MCF7M1	59155175	5395102	1000839	895592	105247	8.50943
A153	MCF7M1	67406782	5745542	8572	5013	3559	1.40854
A154	MCF7M1	21893259	2287316	4251	3778	473	7.98732
A155	MCF7M1	25705142	2093263	1000	893	107	8.34579
A156	MCF7M1	33896379	4425492	680640	573577	107063	5.35738
A157	MCF7M1	70601351	8964540	512055	375563	136492	2.75154
A158	MCF7M1	59005895	5062698	1162382	1002743	159639	6.28132
A159	MCF7M1	40343226	5688459	2119729	1838343	281386	6.53317
A160	MCF7M1	27210998	4040526	1090600	747420	343180	2.17792
A161	MCF7M1	37825818	4618370	509180	374411	134769	2.77817
A162	MCF7M1	46645044	7364406	464612	413430	51182	8.07764
A163	MCF7M1	87533320	8938649	507116	423303	83813	5.05056
A164	MCF7M1	32988200	2977257	330621	294622	35999	8.18417
A165	MCF7M1	41694938	4310222	572666	406872	165794	2.45408
A166	MCF7M1	73231312	8129190	5078	4569	509	8.97642
A167	MCF7M1	71107071	9077773	924	811	113	7.17699
A168	MCF7M1	28968426	2802711	1094	834	260	3.20769
A169	MCF7M1	46892442	3626178	3508	2029	1479	1.37187
A170	MCF7TR	35480057	5866877	1057862	939871	117991	7.96562
A171	MCF7TR	34926061	3969225	64237	49408	14829	3.33185
A172	MCF7TR	57785529	6176038	1163046	1016745	146301	6.94968
A173	MCF7TR	29914966	4010271	673685	592603	81082	7.30869
A174	MCF7TR	42305157	3292159	299638	273423	26215	10.43
A175	MCF7TR	64850744	9105661	3277	2622	655	4.00305
A176	MCF7TR	64738865	6782944	655164	552309	102855	5.36978
A177	MCF7TR	19685563	2856673	743887	472155	271732	1.73758
A178	MCF7TR	21713482	3427305	1820	1581	239	6.61506
A179	MCF7M1	34388619	75261	899	801	98	8.17347
A180	MCF7M1	73003703	116032	2120	1662	458	3.62882
A181	MCF7M1	89417538	362177	3131	1882	1249	1.50681
A182	MCF7M1	137728488	466149	42259	30296	11963	2.53248
A183	MCF7M1	17643081	724329	1333136	1130109	203027	5.5663
A184	MCF7M1	142675608	434642	910011	752070	157941	4.76171
A185	MCF7M1	71262322	117696	213059	183688	29371	6.25406
A186	MCF7M1	94744274	457025	327876	241016	86860	2.77476
A187	MCF7M1	49169046	8772593	16927	13935	2992	4.65742
A188	MCF7M1	128281347	230126	711250	583347	127903	4.56085
A189	MCF7M1	70663730	172714	15615	9091	6524	1.39347
A190	MCF7M1	26841771	2194329	4391	3889	502	7.74701
A191	MCF7M1	68293528	110401	326748	309032	17716	17.4437
A192	MCF7TR	143899984	134245	1651	1339	312	4.29167
A193	MCF7TR	49067956	9282	2778	1623	1155	1.40519
A194	MCF7TR	38326249	12260	44707	32832	11875	2.7648
A195	MCF7TR	39061024	28587	1977040	1777006	200034	8.88352
A196	MCF7TR	48675931	13706	965980	830201	135779	6.11435
A197	MCF7TR	50108832	19859	432329	325898	106431	3.06206
A198	MCF7TR	52196728	39463	418709	377511	41198	9.16333
A199	MCF7TR	59389475	71525	514455	449064	65391	6.86737
A200	MCF7TR	59833385	39180	53966	10888	43078	0.252751
A201	MCF7TR	40323158	11243	14844	8575	6269	1.36784
A202	MCF7TR	55265521	42944	3567	3202	365	8.7726
A203	MCF7TR	34382885	10534	1708	1477	231	6.39394
A204	MCF7TR	23577710	6094	3312	2589	723	3.58091
A205	MCF7TR	51564559	33390	3586	2065	1521	1.35766
A206	MCF7TR	15805641	14777	778425	656439	121986	5.38127
A207	MCF7TR	30709524	9589	1616854	1376683	240171	5.7321
A208	MCF7TR	51475242	11790	41123	31749	9374	3.38692
A209	MCF7TR	43335940	30063	31683	17215	14468	1.18987
A210	MCF7TR	85947299	134379	282382	214169	68213	3.13971
A211	MCF7TR	49765919	35367	422218	382863	39355	9.72845
A212	MCF7TR	42831384	8996	5717	3341	2376	1.40614
A213	MCF7TR	31378063	24936	532521	429751	102770	4.18168
A214	MCF7TR	121696747	134112	432	382	50	7.64
A215	MCF7TR	40135199	26985	2056	1634	422	3.87204
A216	MCF7TR	68443195	18550	8881	6129	2752	2.22711
A217	MCF7TR	60133774	18794	1760747	1524944	235803	6.46703
A218	MCF7TR	53959143	41014	505530	107909	397621	0.271387
A219	MCF7TR	36668045	48111	583989	486242	97747	4.9745
A220	MCF7TR	23999842	4846	20143	16482	3661	4.50205
A221	MCF7TR	30971806	11551	536285	463858	72427	6.40449
A222	MCF7TR	18361449	8646389	245405	184424	60981	3.02429
A223	MCF7TR	26529186	13313254	581357	408151	173206	2.35645
A224	MCF7TR	5436681	737393	17099	5843	11256	0.519101
A225	MCF7TR	7574980	3498027	212107	164480	47627	3.4535
A226	MCF7TR	17801023	8686969	419155	264875	154280	1.71685
A227	MCF7M1	29878385	43941	6127	1413	4714	0.299745
A228	MCF7M1	19856164	161046	21057	14231	6826	2.08482
A229	MCF7M1	7884989	2238421	34322	1047	33275	0.0314651
A230	MCF7M1	27752208	55762	7274	1783	5491	0.324713
A231	MCF7M1	3098790	1548481	2101	354	1747	0.202633
A232	MCF7TR	17699235	10685176	213954	130182	83772	1.554
A233	MCF7TR	28084137	15665161	362375	264475	97900	2.70148
A234	MCF7TR	13930463	5754873	407769	304590	103179	2.95205
A235	MCF7TR	16464928	6090366	444489	241586	202903	1.19065
A236	MCF7TR	5317272	2014461	117536	100685	16851	5.97502
A237	MCF7M1	27888510	69210	9332	2251	7081	0.317893
A238	MCF7M1	4525576	113116	15937	12536	3401	3.68597
A239	MCF7M1	11147921	141249	27895	1044	26851	0.0388812
A240	MCF7M1	8718126	46829	6131	1376	4755	0.28938
A241	MCF7M1	1987461	594193	87968	10657	77311	0.137846
A242	MCF7TR	8765415	3156394	62545	50244	12301	4.08455
A243	MCF7TR	16972730	4665681	196146	118479	77667	1.52547
A244	MCF7TR	8242322	3565421	25693	8292	17401	0.476524
A245	MCF7TR	11178126	5164661	440449	281309	159140	1.76768
A246	MCF7TR	24542581	14347935	541106	420326	120780	3.4801
A247	MCF7M1	33281331	73738	8404	1948	6456	0.301735
A248	MCF7M1	11012866	2050636	185460	40324	145136	0.277836
A249	MCF7M1	12272191	4090507	488799	138418	350381	0.39505
A250	MCF7M1	9609412	3983137	467748	307749	159999	1.92344
A251	MCF7M1	1811091	638998	52413	690	51723	0.0133403
A252	MCF7TR	18528048	11718199	240907	181438	59469	3.05097
A253	MCF7TR	22097569	11097811	581619	445702	135917	3.27922
A254	MCF7TR	15458710	8020670	530216	367623	162593	2.261
A255	MCF7TR	7786753	3205716	179853	99293	80560	1.23253
A256	MCF7M1	10017120	3518374	73056	10270	62786	0.163571
A257	MCF7M1	25574367	78909	10441	2461	7980	0.308396
A258	MCF7M1	7008875	3689809	116152	8602	107550	0.0799814
A259	MCF7M1	18823266	51017	6971	1633	5338	0.30592
A260	MCF7M1	1590744	816509	47360	3160	44200	0.0714932
A261	MCF7TR	13710704	6408816	162722	48051	114671	0.419034
A262	MCF7TR	4229402	1416132	40145	16057	24088	0.666597
A263	MCF7TR	7668649	3876303	34462	27801	6661	4.1737
A264	MCF7TR	12318914	7238719	227041	132591	94450	1.40382
A265	MCF7M1	6725706	3638022	215593	189899	25694	7.39079
A266	MCF7M1	23095028	110695	19273	2110	17163	0.122939
A267	MCF7M1	13434183	66065	8684	2060	6624	0.31099
A268	MCF7M1	13010592	38070	4988	1161	3827	0.303371
A269	MCF7M1	2152888	946325	132396	7121	125275	0.0568429
A270	MCF7TR	16166141	5934623	122557	44153	78404	0.563147
A271	MCF7TR	12598279	5987774	125616	68776	56840	1.20999
A272	MCF7TR	12692855	6628350	489523	349128	140395	2.48676
A273	MCF7TR	11855164	5104060	422476	245356	177120	1.38525
A274	MCF7M1	18243877	39152	4670	1153	3517	0.327836
A275	MCF7M1	9598342	1841307	349431	17387	332044	0.0523635
A276	MCF7M1	21955654	70647	6842	1321	5521	0.239268
A277	MCF7M1	19129153	76248	10743	1753	8990	0.194994
A278	MCF7TR	15948468	7323519	74064	34949	39115	0.893494
A279	MCF7TR	12723212	5791848	47362	35146	12216	2.87705
A280	MCF7TR	19523472	11710094	503918	349244	154674	2.25794
A281	MCF7TR	9397566	5050211	271010	178567	92443	1.93164
A282	MCF7M1	19175563	182374	12495	8099	4396	1.84236
A283	MCF7M1	4868675	735029	5058	1687	3371	0.500445
A284	MCF7M1	20005047	4670832	111173	2520	108653	0.0231931
A285	MCF7M1	7241303	3361194	260371	26715	233656	0.114335
A286	MCF7TR	9823388	134371	10887	6058	4829	1.2545
A287	MCF7TR	7365269	3049944	83142	38767	44375	0.873623
A288	MCF7TR	5739543	2903839	238496	203528	34968	5.82041
A289	MCF7TR	8317048	4404087	274028	205275	68753	2.98569
A290	MCF7M1	9718474	4737888	442724	106856	335868	0.318149
A291	MCF7M1	5070048	30568	4745	1991	2754	0.722948
A292	MCF7M1	7820333	3351774	423576	23335	400241	0.0583024
A293	MCF7M1	6536544	2663383	192148	117732	74416	1.58208
