## Supplementary material for "Integration of scHi-C and scRNA-seq data defines distinct 3D-regulated and biological-context dependent cell subpopulations": Suppl. Table S3

### Sheet: Sheet1
Extended Table 3. List of cycling genes and housekeeping genes
Cycling genes		Housekeeping genes
ABL1		ACTB
ANAPC1		B2M
ANAPC10		HNRPLL
ANAPC11		HPRT
ANAPC13		PSMB2
ANAPC2		PSMB4
ANAPC4		PPIA
ANAPC5		PRPS1
ANAPC7		PRPS1L1
ANLN		PRPS1L3
ANP32E		PRPS2
ASF1B		PRPSAP1
ASPM		PRPSAP2
ATAD2		RPL10
ATM		RPL10A
ATR		RPL10L
AURKA		RPL11
AURKB		RPL12
BIRC5		RPL13
BLM		RPL14
BRIP1		RPL15
BUB1		RPL17
BUB1B		RPL18
BUB3		RPL19
CASP8AP2		RPL21
CBX5		RPL22
CCNA1		RPL22L1
CCNA2		RPL23
CCNB1		RPL24
CCNB2		RPL26
CCNB3		RPL27
CCND1		RPL28
CCND2		RPL29
CCND3		RPL3
CCNE1		RPL30
CCNE2		RPL32
CCNH		RPL34
CDC14A		RPL35
CDC14B		RPL36
CDC16		RPL37
CDC20		RPL38
CDC23		RPL39
CDC25A		RPL39L
CDC25B		RPL3L
CDC25C		RPL4
CDC26		RPL41
CDC27		RPL5
CDC45		RPL6
CDC6		RPL7
CDC7		RPL7A
CDCA2		RPL7L1
CDCA3		RPL8
CDCA5		RPL9
CDCA7		RPLP0
CDCA8		RPLP1
CDK1		RPLP2
CDK2		RPS10
CDK4		RPS11
CDK6		RPS12
CDK7		RPS13
CDKN1A		RPS14
CDKN1B		RPS15
CDKN1C		RPS15A
CDKN2A		RPS16
CDKN2B		RPS17
CDKN2C		RPS18
CDKN2D		RPS19
CDKN3		RPS20
CENPA		RPS21
CENPE		RPS24
CENPF		RPS25
CENPM		RPS26
CENPW		RPS27
CHAF1B		RPS27A
CHEK1		RPS27L
CHEK2		RPS28
CKAP2		RPS29
CKAP2L		RPS3
CKAP5		RPS3A
CKS1B		RPS4X
CKS2		RPS5
CLSPN		RPS6
CREBBP		RPS6KA1
CTCF		RPS6KA2
CUL1		RPS6KA3
DBF4		RPS6KA4
DEK		RPS6KA5
DHFR		RPS6KA6
DLGAP5		RPS6KB1
DNMT1		RPS6KB2
DSCC1		RPS6KC1
DSN1		RPS6KL1
DTL		RPS7
DTYMK		RPS8
E2F1		RPS9
E2F2		RPSA
E2F3		TRPS1
E2F4		UBB
E2F5
E2F8
ECT2
EP300
ESPL1
EXO1
EZH2
FABP5
FAM64A
FANCI
FEN1
FZR1
G2E3
GADD45A
GADD45B
GADD45G
GAS2L3
GINS2
GMNN
GSK3B
GTSE1
H2AFZ
HAT1
HDAC1
HDAC2
HELLS
HJURP
HMGB1
HMGB2
HMMR
HN1
KIAA0101
KIF11
KIF20B
KIF22
KIF23
KIF2C
KIFC1
KPNA2
LBR
LMNB1
MAD1L1
MAD2L1
MAD2L2
MCM2
MCM3
MCM4
MCM5
MCM6
MCM7
MDM2
MKI67
MLF1IP
MND1
MSH2
MYC
NASP
NCAPD2
NDC80
NEK2
NUDT1
NUF2
NUSAP1
OIP5
ORC1
ORC2
ORC3
ORC4
ORC5
ORC6
PBK
PCNA
PHF19
PKMYT1
PLK1
POLA1
POLA2
POLD3
PRIM1
PRKDC
PSRC1
PTTG1
PTTG2
RACGAP1
RAD21
RAD51
RAD51AP1
RANBP1
RANGAP1
RB1
RBL1
RBL2
RBX1
RFC2
RFC3
RFC4
RFC5
RNASEH2A
RPA2
RPL39L
RRM1
RRM2
SAE1
SDF2L1
SFN
SHCBP1
SKP1
SKP2
SLBP
SMAD2
SMAD3
SMAD4
SMC1A
SMC1B
SMC3
SMC4
SNRNP25
STAG1
STAG2
TACC3
TCF19
TFDP1
TFDP2
TGFB1
TGFB2
TGFB3
TIMELESS
TIPIN
TK1
TMEM194A
TMPO
TOP2A
TP53
TPX2
TROAP
TTK
TUBA1B
TUBB4B
TUBB6
TUBG1
TYMS
UBE2C
UBE2T
UBR7
UHRF1
UNG
USP1
VRK1
WDR34
WDR76
WEE1
WEE2
YWHAB
YWHAE
YWHAG
YWHAH
YWHAQ
YWHAZ
ZBTB17
ZWILCH
ZWINT
